# The Stochastic Pacemaker: Cumulative Behavioral Noise Drives Morphological Plasticity in Pea Aphids

**DOI:** 10.64898/2026.03.09.709630

**Authors:** Xiaomi Liu, Kristopher Murdza, Yuxu Feng, Leila Lin, Elizabeth I. Croyle, Jennifer A. Brisson

## Abstract

Phenotypic variation within a single genotype under the same environment (intragenetic variation), the biologically meaningful part of V_error_, is frequently treated as a statistical nuisance rather than a biological reality, yet it represents an evolutionary driver of fitness that remains poorly integrated into evolutionary theory. The mechanism that translates such stochasticity into deterministic developmental phenotypic outcomes is not well understood. Here, we test a cumulative stochasticity model using wing polyphenism of the pea aphid (*Acyrthosiphon pisum*), where asexual mothers produce winged instead of wingless offspring in response to tactile cues. The model predicts that stochastic variation in maternal locomotor behavior alters the rate of tactile cue accumulation and thereby influences the probability of producing winged offspring. We demonstrate that maternal locomotor activity acts as a "stochastic pacemaker", where an individual’s movement determines the rate at which it actively constructs its environment and accumulates environmental cues. Our results reveal that genotypes differ significantly in both mobility and the temporal pattern of wing induction, with behavioral variation explaining approximately 20% of the total phenotypic variance across genotypes. Crucially, we show that maternal mobility increases progressively during crowding, accompanied by significant temporal heteroscedasticity. This expanding variance and increase in mean suggest that initial, trivial stochasticity is magnified into systematic behavioral divergence through the integration of environmental signals. By demonstrating that total accumulated locomotor activity predicts offspring phenotype, we provide a mechanistic bridge between transient behavioral noise and stable morphological shifts. More broadly, our work reveals that V_error_ is a dynamic product of behavioral history, suggesting a fundamental role for individual-level niche construction in generating macro-phenotypic diversity.
