## Supplementary material for "The Stochastic Pacemaker: Cumulative Behavioral Noise Drives Morphological Plasticity in Pea Aphids": Table S1

### Sheet: Normality Test
Normality Test Result Table
Video Analysis Normality Test									Interaction Count Normality Test				Time Point Experiment Normality Test						Per Frame Travel Distance Normality Test
Focal Genotype	Background Genotype	P-value			Adjusted P-value				Observer	P-value	Adjusted P-value		Genotype	Time Point	Unique Offspring Wing Percentage Count	P-value	Adjusted P-value		Focal Genotype	P-value	Adjusted P-value
		Focal Distance	Background Distance	Offspring Wing Percentage	Focal Distance	Background Distance	Offspring Wing Percentage		Observer 1	4.7464e-07	4.7464e-07		ROC1	0h	1	NA	NA		ROC1	4.55312e-18	9.10624e-18
ROC1	SSC3	5.79251e-06	0.362809	0.000115628	2.31701e-05	0.362809	0.000154171		Observer 2	1.76031e-07	3.52063e-07		ROC1	1h	4	0.000108634	0.000229338		SSC3	4.50496e-18	9.10624e-18
SSC3	ROC1	0.0829953	0.0459576	0.0642739	0.11066	0.183831	0.0642739		Note: P-values were adjusted with BH method				ROC1	2h	4	0.000198228	0.000376632		375	5.29742e-14	7.06323e-14
375	663	0.168027	0.263197	2.70521e-09	0.168027	0.350929	1.03977e-08						ROC1	3h	7	0.0332888	0.0395305		663	2.55499e-06	2.55499e-06
663	375	0.00243554	0.224363	5.19887e-09	0.00487109	0.350929	1.03977e-08						ROC1	4h	6	0.0198636	0.0269577		Note: P-values were adjusted with BH method
Note: P-values were adjusted with BH method													ROC1	7h	13	1.18226e-07	5.61572e-07
													ROC1	10h	6	0.00346853	0.00506939
													ROC1	24h	10	0.630698	0.665737
													SSC3	0h	5	0.000107215	0.000229338
													SSC3	4h	5	0.00157518	0.00272077
													SSC3	7h	17	2.30931e-05	7.31282e-05
													SSC3	10h	9	0.0025996	0.00411603
													SSC3	24h	10	0.835608	0.835608
													375	0h	1	NA	NA
													375	4h	4	2.76505e-05	7.50514e-05
													375	7h	7	4.54103e-11	8.62795e-10
													375	10h	8	0.0229772	0.0291044
													375	24h	9	0.148566	0.166044
													663	0h	1	NA	NA
													663	4h	1	NA	NA
													663	7h	3	1.49996e-10	1.42496e-09
													663	10h	2	2.2434e-08	1.42082e-07
													663	24h	2	1.20728e-06	4.58768e-06
													663	36h	1	NA	NA
													Note: P-values were adjusted with BH method

### Sheet: Interaction vs Travel Distance
Interaction vs Travel Distance Spearman's Rank Correlation Test Result
Observer	S	ρ	P-value	Adjusted P-value
Observer 1	912.559	0.882554	1.10125e-12	1.10125e-12
Observer 2	831.767	0.892951	2.47405e-13	4.94809e-13
Note: P-values were adjusted with BH method

### Sheet: Wing Percentage vs. Genotype
The Effect of Genotype on Offspring Phenotype
Kruskal-Wallis Rank Sum Test				Dunn Test For Focal Aphids Travel Distance
Kruskal-Wallis chi-squared	Df	P-value		Focal Aphid Comparison	Z	P-value	Adjusted P-value
105.924	3	8.26612e-23		375 - 663	0.280972	0.778732	0.778732
				375 - ROC1	-7.8387	4.55231e-15	2.73139e-14
Fligner-Killeen test of homogeneity of variances				663 - ROC1	-7.77108	7.78221e-15	2.33466e-14
Fligner-Killeen Median-based chi-squared	Df	P-value		375 - SSC3	-6.62172	3.55045e-11	5.32568e-11
28.54	3	2.7975e-06		663 - SSC3	-6.62286	3.5231e-11	7.0462e-11
				ROC1 - SSC3	0.728025	0.466598	0.559918

### Sheet: Travel Distance vs. Genotype
The Effect of Genotype on Travel Distance
Kruskal-Wallis Rank Sum Test					Dunn Test For Focal Aphids Travel Distance					Dunn Test For Background Aphids Travel Distance
Distance Type	Kruskal-Wallis chi-squared	Df	P-value		Focal Aphids Comparison	Z	P-value	Adjusted P-value		Background Aphids Comparison	Z	P.unadj	P.adj
Focal Aphids Travel Distance	20.8002	3	0.000115827		375 - 663	1.32164	0.186289	0.223547		375 - 663	6.15351	7.57861e-10	1.51572e-09
Background Aphids Travel Distance	95.1069	3	1.75122e-20		375 - ROC1	-2.44726	0.0143948	0.0215922		375 - ROC1	-2.96499	0.00302694	0.00454042
					663 - ROC1	-3.61582	0.000299398	0.000898193		663 - ROC1	-8.91688	4.79609e-19	2.87766e-18
Fligner-Killeen test of homogeneity of variances					375 - SSC3	-2.6687	0.00761458	0.0152292		375 - SSC3	-0.950045	0.34209	0.34209
Distance Type	Fligner-Killeen Median-based chi-squared	Df	P-value		663 - SSC3	-3.77055	0.000162891	0.000977346		663 - SSC3	-7.19359	6.31094e-13	1.89328e-12
Focal Aphids Travel Distance	10.365	3	0.01571		ROC1 - SSC3	-0.354613	0.722879	0.722879		ROC1 - SSC3	2.08001	0.0375249	0.0450299
Background Aphids Travel Distance	63.4183	3	1.09303e-13		Note: P-values were adjusted with BH method					Note: P-values were adjusted with BH method

### Sheet: Wing Percentage vs. Distance
Correlation Between Phenotype and Travel Distance
Wing Percent and Aphids Travel Distance Generalized Additive Model with Quasibinomial Family
	edf	F_value	P-value	Adjusted R²	Deviance explained	Scale Estimate	Sample size	Generalized Cross-Validation Score	Smooth Parameter
Focal Aphid	1.00016	28.5648	9.68547e-07	0.213537	17.0587	0.514016	142	0.696562	0.696562
Background Aphid	1.94125	20.1577	0	0.338426	29.4963	0.489239	142	0.600149	0.600149
Wing Percent and Genotype Specific Focal Aphids Travel Distance Kendall Rank Correlation
Focal line	Background line	Z	τ	P-value	τ2	Adjusted P-value
ROC1	SSC3	0.37757	0.0460782	0.70575	0.0021232	0.70575
SSC3	ROC1	2.51571	0.339054	0.0118793	0.114958	0.0237585
375	663	2.56597	0.311889	0.0102888	0.0972747	0.0237585
663	375	1.16437	0.158119	0.244273	0.0250017	0.325698
Note: P-values were adjusted with BH method
Wing Percent and Genotype Specific Focal Aphids Travel Distance Pearson Correlation
focal_line	Background line	T	R	P-value	R²	Adjusted P-value
ROC1	SSC3	0.520655	0.0889378	0.605981	0.00790993	0.605981
SSC3	ROC1	2.98626	0.498279	0.00594243	0.248282	0.0118849
375	663	2.93118	0.420495	0.00555917	0.176816	0.0118849
663	375	1.09225	0.18679	0.282633	0.0348906	0.376844
Note: P-values were adjusted with BH method

### Sheet: Per Frame Distance vs. Time
Model Comparison ANOVA										Model 3 Summary Statistics
Model	Model Name	df	AIC	BIC	logLik	Test	L.Ratio	p-value			Value	Std.Error	DF	t-value	p-value
1	Random-intercept model	10	70540.8	70614.8	-35260.4					(Intercept)	8.84101	0.692042	11946	12.7752	3.9435e-37
2	Random-intercept and random-slope model	12	67909.3	67998.1	-33942.6	1 vs 2	2635.51	0		ROC1(reference)	4.10308	0.341373	11946	12.0193	4.36308e-33
3	Random-intercept and random-slope model with heteroscedastic residual variance	16	66962.7	67081.1	-33465.3	2 vs 3	954.623	2.43255e-205		SSC3	-0.65542	1.02652	140	-0.638488	0.524199
										375	-3.20728	0.943609	140	-3.39896	0.000881334
										663	-3.39549	0.978877	140	-3.46877	0.000695123
										ROC1 x SSC3	-1.14966	0.506221	11946	-2.27107	0.0231605
										ROC1 x 375	-0.949572	0.465215	11946	-2.04115	0.041258
										ROC1 x 663	-1.59782	0.482758	11946	-3.30978	0.000936462
										Model 3 Detailed Slope
										line	Slope	SE	df	95%lower	95%upper
										ROC1	4.10375	0.350904	11946	3.22716	4.98033
										SSC3	2.843	0.384188	11946	1.88327	3.80274
										375	3.32249	0.324515	11946	2.51182	4.13315
										663	2.68705	0.350773	11946	1.81079	3.5633

### Sheet: Time Effect on Plasticity
The Effect of Time on Offspring Phenotype
Kruskal-Wallis Test
Genotype	Kruskal-Wallis chi-squared	Df	P-value	Adjusted P-value
ROC1	65.1763	7	1.38598e-11	5.54393e-11
SSC3	23.405	4	0.000105088	0.000140118
375	25.804	4	3.4658e-05	6.93159e-05
663	2.57052	5	0.765839	0.765839
